# The critical role of isomiRs in accurate differential expression analysis of miRNA-seq data

**DOI:** 10.1101/2024.03.28.587190

**Authors:** Eloi Schmauch, Yassine Attia, Pia Laitinen, Tiia A. Turunen, Piia Bartos, Mari-Anna Vaananen, Tarja Malm, Pasi Tavi, Manolis Kellis, Minna U Kaikkonen, Suvi Linna-Kuosmanen

## Abstract

MicroRNAs (miRNAs) are crucial for the regulation of gene expression and are promising biomarkers and therapeutic targets. miRNA isoforms (isomiRs) differ in their start/end offsets, which can impact the target gene selection and non-canonical function of the miRNA species. In addition, isomiRs frequently differ in their expression patterns from their parent miRNAs, yet their roles and tissue-specific responses are currently understudied, leading to their typical omission in miRNA research. Here, we evaluate the expression differences of isomiRs across conditions and their impact on standard miRNA-seq quantification results. We analyze 28 public miRNA-seq datasets, showing significant expression pattern differences between the isomiRs and their corresponding reference miRNAs, leading to misinterpretation of differential expression signals for both. As a case study, we generate a new dataset assessing isomiR abundance under hypoxia in human endothelial cells between the nuclear and cytosolic compartments. The results suggest that isomiRs are dramatically altered in their nuclear localization in response to hypoxia, indicating a potential non-canonical effect of the species, which would be missed without isomiR-aware analysis. Our results call for a comprehensive re-evaluation of the miRNA-seq analysis practices.
