## Supplementary Table 1 for "The critical role of isomiRs in accurate differential expression analysis of miRNA-seq data"

### Sheet: Sheet1
INDEX	DATE	SAMPLE TYPE	SAMPLE ORIGIN	SAMPLE SIZE	CONDITION	RNA EXTRACTION	LIBRARY PREPARATION	SEQUENCER	PMID	GSE
1	2018	Patient tissue	Thyroid	360	Cancer (Thyroid)	TRIzol	TruSeq Small RNA Sequencing Kit (Illumina)	Illumina HiSeq 2500	30049841	GSE116196
3	2021	Patient tissue	Plasma	233	Immune response or infection (COVID)	Norgen Plasma/Serum Circulating and Exosomal RNA Purification Kit (Slurry Format)	NEBNext Multiplex Small RNA Library Prep Set	Illumina NovaSeq 6000	35502319	GSE166160
4	2021	Patient tissue	Brain	192	Alcohol Use Disorder (AUD)	Qiagen miRNeasy Mini Kit	NEBNext Multiplex Small RNA Library Prep Set (New England Biolabs, Cat. E7300)/ KAPA RNA HyperPrep Kit with RiboErase (KAPA) Biosystems, Wilmington, MA, USA)	Illumina HiSeq 2500	34601489	GSE181982
5	2015	Patient tissue	Breast	114	Cancer (breast)	Qiagen miRNeasy Mini Kit	TruSeq Small RNA Sequencing Kit (Illumina)/ TruSeq SR Cluster Kit v5-CS-GA (Illumina)/TruSeq SBS Kit v5-GA (Illumina)	Illumina Genome Analyzer IIx	23405235	GSE68085
7	2018	Patient tissue	Lung	96	Cancer (lung)	N.A	TruSeq Small RNA Sequencing Kit (Illumina)	Illumina HiSeq 2000	7426575	GSE110907
8	2016	Patient tissue	Colon	95	Cancer (colon)	RecoverAll™ Total Nucleic Acid Isolation kit	NEBNext Multiplex Small RNA Library Prep Set	Illumina HiSeq 2000	5970459	GSE89974
10	2014	Patient tissue	Liver	48	Cancer (liver)	TRIzol	NEBNext Multiplex Small RNA Library Prep Set	Illumina HiSeq 2000	24875649	GSE63046
11	2018	Patient-derived Cell-line	PBMC	90	Immune response or infection (vaccine)	Qiagen miRNeasy Mini Kit	TruSeq Small RNA Sequencing Kit (Illumina)	Illumina HiSeq 2000	5790242	GSE108901
12	2017	Patient-derived Cell-line	PBMC	297	Cell type specifity	mirVana RNA Isolation Kit (Ambion)/Qiagen PAXgene Blood miRNA Kit/Qiagen miRNeasy Serum Plasma Kit	TruSeq Small RNA Sequencing Kit (Illumina)	Illumina HiSeq 2000	5766192	GSE100467
14	2019	Immortalized cell-line	Calu-3	9	Immune response or infection (MERS-CoV)	TRIzol	VAHTS Total RNA-seq (H/M/R) Library Prep Kit	HiSeq X Ten paired-end (PE150) reads were obtained using the HiSeq Control Software (HD3.5.0)	7170352	GSE139516
16	2021	Immortalized cell-line	Calu-3 + PC-9 + A549-hACE2	51	Immune response or infection (COVID-19)	TRIzol	NEXTflex v2 kit (PerkinElmer)	Illumina HiSeq 2500	8719879	GSE150342
17	2014	Patient-derived Cell-line	PBMC	116	Immune response or infection (bacteria)	Qiagen miRNeasy Mini Kit	TruSeq Small RNA Sequencing Kit (Illumina)	Illumina HiSeq 2000	4368565	GSE64142
19	2020	Patient tissue	Whole blood	121	Immune response or infection (malaria)	Tempus Spin RNA isolation kit (Thermo Fisher)	TruSeq Small RNA Sequencing Kit (Illumina)	Illumina HiSeq 2500	33037226	GSE144413
20	2017	Patient tissue	Whole blood	2714	Arthrisis	Qiagen miRNeasy Mini Kit	NEBNext Multiplex Small RNA Library Prep Set	Illumina HiSeq 2000	35534493	GSE97474
21	2021	Patient tissue	Lung	165	Cancer (lung)	TRIzol	Random 10.1038/nature11412	Illumina HiSeq 2000	34072436	GSE175462
23	2020	Patient tissue	Plasma	72	Cancer (colon)	Qiagen miRNeasy Mini Kit	TruSeq Small RNA Sequencing Kit (Illumina)	Illumina HiSeq 2500	35216222	GSE160432
24	2020	Patient tissue	Brain	72	Cancer (brain)	Qiagen miRNeasy Mini Kit	QiAseq miRNA kit	Illumina NextSeq 500	32661549	GSE154042
25	2017	Patient tissue	Whole blood	516	Treatment response (depression)	Qiagen PAXgene Blood miRNA Kit	TruSeq Small RNA Sequencing Kit (Illumina)	Illumina HiSeq 2500	28530238	GSE97154
28	2017	Patient tissue	Lung	347	Cancer (lung)	N.A	TruSeq Small RNA Sequencing Kit (Illumina)/NEBNext Multiplex Small RNA Library Prep Set	Illumina HiSeq 2000	28877936	GSE93284
29	2022	Patient tissue	Plasma	328	Gestational diabetes	mirVana RNA Isolation Kit (Ambion)	TruSeq Small RNA Sequencing Kit (Illumina)	Illumina NovaSeq 6000	36440215	GSE216997
30	2021	Patient tissue	Plasma	422	Amyeloid lateral sclerosis	Qiagen miRNeasy Micro Kit	QiAseq miRNA kit	Illumina NextSeq 550/Illumina NovaSeq 6000	34711961	GSE168714
31	2021	Patient tissue	Circulating EV	290	Cancer (colon)	Qiagen exoEasy Plasma Handbook	NEXTflexTM small RNA-seq kit v3	Illumina NextSeq 500	35849310	GSE188627
32	2021	Patient tissue	Whole blood	242	Chron’s disease	Qiagen miRNeasy Mini Kit	TruSeq Small RNA Sequencing Kit (Illumina)	Illumina HiSeq 2500	35022690	GSE169570
33	2020	Patient tissue	Plasma	240	Treatment response (chemothera)	miRCURY RNA Isolation Kit (Exiqon, Qiagen)	NEBNext Multiplex Small RNA Library Prep Set	Illumina NextSeq 500	36517751	GSE145176
34	2021	Patient tissue	Plasma	208	Arthrisis	Qiagen miRNeasy Serum/Plasma extraction kit	QiAseq miRNA kit	Illumina NextSeq 550	35321117	GSE183188
35	2018	Patient tissue	Endometrium + Whole blood	202	Fertility	Qiagen PAXgene Blood miRNA Kit/Qiagen miRNeasy Mini Kit	Illumina TruSeq Small RNA	Illumina HiSeq 2500	30477193	GSE108966
38	2021	Patient tissue	Stool	120	Diet	Stool Total RNA Purification Kit (Norgen Biotek Corp)	NEBNext Multiplex Small RNA Library Prep Set	Illumina HiSeq 2000	34315772	GSE171913
105	2017	Culture of tissue-derived endothelial cells	HUVECS	15	Senescence	miRCURY RNA Isolation Kit (Exiqon, Qiagen)	NEBNext Multiplex Small RNA Library Prep Set	Illumina NextSeq 500	28887500	GSE94410
