## Supplementary Table 2 for "The critical role of isomiRs in accurate differential expression analysis of miRNA-seq data"

### Sheet: Sheet1
Dataset_ID	Comparison Name	CASE name	CONTROL name	SRA Column CONTROL	Selected value(s) CONTROL	SRA Column CASE	Selected value(s) CASE
1	normal_VS_thyroidCancer	Thyroid cancer	control	malignancy	0	malignancy	1
3	control_VS_COVID19	COVID19	healthy	infection	none	infection	SARS-CoV-2
3	asymptomatic_VS_symptomatic	symptomatic	asymptomatic	disease_symptom	Asymptomatic	disease_symptom	Symptomatic
3	healthy_VS_asymptomatic	asymptomatic	healthy	disease_symptom	Healthy control	disease_symptom	Asymptomatic
3	moderate_VS_severe	severe	moderate	disease_state	Moderate, Moderate-repeated	disease_state	Severe, Severe--repeated, Severe-repeated
3	shortTermTestPos_VS_longTermTestPos	long term inf acid nucleic test	short term inf acid nucleic test	disease_duration	Short-term nucleic acid test positive	disease_duration	Long-term nucleic acid test positive
4	normal_VS_AUDAmygdala	AUD amygdala	control amygdala	TISSUE	Human postmortem amygdala	TISSUE	Human postmortem amygdala
4	normal_VS_AUDAmygdala	AUD amygdala	control amygdala	aud_status	Control	aud_status	AlcoholUseDisorder
4	normal_VS_AUDCerebellum	AUD cerebellum	control cerebellum	TISSUE	Human postmortem cerebellum	TISSUE	Human postmortem cerebellum
4	normal_VS_AUDCerebellum	AUD cerebellum	control cerebellum	aud_status	Control	aud_status	AlcoholUseDisorder
4	normal_VS_AUDCaudate	AUD caudate	control caudate	TISSUE	Human postmortem caudate	TISSUE	Human postmortem caudate
4	normal_VS_AUDCaudate	AUD caudate	control caudate	aud_status	Control	aud_status	AlcoholUseDisorder
4	normal_VS_AUDHippocampus	AUD Hippocampus	control Hippocampus	TISSUE	Human postmortem hippocampus	TISSUE	Human postmortem hippocampus
4	normal_VS_AUDHippocampus	AUD Hippocampus	control Hippocampus	aud_status	Control	aud_status	AlcoholUseDisorder
4	normal_VS_AUDAmygdaala	AUD nucleus accumbens	control nucleus accumbens	TISSUE	Human postmortem nucleus accumbens	TISSUE	Human postmortem nucleus accumbens
4	normal_VS_AUDAmygdaala	AUD nucleus accumbens	control nucleus accumbens	aud_status	Control	aud_status	AlcoholUseDisorder
4	normal_VS_AUDPrefrontalCortex	AUD prefrontal cortex	control amygdala	TISSUE	Human postmortem prefrontal cortex	TISSUE	Human postmortem prefrontal cortex
4	normal_VS_AUDPrefrontalCortex	AUD prefrontal cortex	control amygdala	aud_status	Control	aud_status	AlcoholUseDisorder
4	normal_VS_AUDVentralTegmental	AUD ventral tegmental area	control ventral tegmental area	TISSUE	Human postmortem ventral tegmental area	TISSUE	Human postmortem ventral tegmental area
4	normal_VS_AUDVentralTegmental	AUD ventral tegmental area	control ventral tegmental area	aud_status	Control	aud_status	AlcoholUseDisorder
4	normal_VS_AUDPutamen	AUD putamen	control putamen	TISSUE	Human postmortem putamen	TISSUE	Human postmortem putamen
4	normal_VS_AUDPutamen	AUD putamen	control putamen	aud_status	Control	aud_status	AlcoholUseDisorder
5	normal_VS_breastCancer	normal	invasive carcinoma	tissue_type	Normal	tissue_type	Invasive Ductal Carcinoma
7	normal_VS_cancerLungTissue	lung adenocarcinoma cancer tissue	lung adenocarcinoma normal tissue	source_name	lung adenocarcinoma normal	source_name	lung adenocarcinoma tumor
8	normal_VS_colonCancer	cancer	normal	pathology	Normal	pathology	Cancer
8	normal_VS_colonAdenoma	Adenoma	normal	pathology	Normal	pathology	Sessile Serrated Adenoma, Adenoma
10	healthyAdjacentTissue_VS_cancerHepaticCells	cancer hepatic cells	adjacent healthy cells	source_name	Unaffected liver cells tissue adjacent to tumor	source_name	Hepatocellular carcinoma liver cells
10	cancerHepaticCellsWithoutCirrhosis_VS_cancerHepaticCellsWithCirrhosis	cancer hepatic cells with cirrhosis	cancer hepatic cells without cirrhosis	source_name	Hepatocellular carcinoma liver cells	source_name	Hepatocellular carcinoma liver cells
10	cancerHepaticCellsWithoutCirrhosis_VS_cancerHepaticCellsWithCirrhosis	cancer hepatic cells with cirrhosis	cancer hepatic cells without cirrhosis	cirrhosis	no	cirrhosis	yes
10	control_VS_cirrhosis	cirrhosis	control	cirrhosis	no	cirrhosis	yes
11	BcellLowResponse_VS_BcellHighResponse	B cell high response to measle vaccine	B cell low response to measle vaccine	Cell_type	B cell	Cell_type	B cell
11	BcellLowResponse_VS_BcellHighResponse	B cell high response to measle vaccine	B cell low response to measle vaccine	high/low_antibody_response_to_measles_vaccination	Low	high/low_antibody_response_to_measles_vaccination	High
11	TcellLowResponse_VS_TcellHighResponse	T cell high response to measle vaccine	T cell low response to measle vaccine	Cell_type	T cell	Cell_type	T cell
11	TcellLowResponse_VS_TcellHighResponse	T cell high response to measle vaccine	T cell low response to measle vaccine	high/low_antibody_response_to_measles_vaccination	Low	high/low_antibody_response_to_measles_vaccination	High
12	ALL_VS_CD8	CD8	ALL	source_name	CD4' cells, CD15 cells, CD56 cells, CD14 cells, CD235a cells	source_name	CD8 cells
12	ALL_VS_CD14	CD14	ALL	source_name	CD4' cells, CD15 cells, CD56 cells, CD8 cells, CD235a cells	source_name	CD14 cells
12	ALL_VS_CD56	CD56	ALL	source_name	CD4' cells, CD15 cells, CD14 cells, CD8 cells, CD235a cells	source_name	CD56 cells
12	ALL_VS_CD15	CD15	ALL	source_name	CD4' cells, CD56 cells, CD14 cells, CD8 cells, CD235a cells	source_name	CD15 cells
12	ALL_VS_CD235a	CD235a	ALL	source_name	CD4' cells, CD15 cells, CD56 cells, CD14 cells, CD8 cells	source_name	CD235a cells
12	ALL_VS_CD4	CD4	ALL	source_name	CD15 cells, CD56 cells, CD14 cells, CD8 cells, CD235a cells	source_name	CD4 cells
14	control_VS_MERSCovInf	MERS-CoV at 4 MOI	control	infection	mock	infection	MERS-CoV at 4 MOI
16	control_VS_6hpiAtMOI5Calu3	6hpi at MOI 5	mock	Cell_line	Calu3	Cell_line	Calu3
16	control_VS_6hpiAtMOI5Calu3	6hpi at MOI 5	mock	treatment_timepoint	mock	treatment_timepoint	6hpi at MOI 5
16	control_VS_6hpiAtMOI5PC-9	6hpi at MOI 5	mock	Cell_line	PC-9	Cell_line	PC-9
16	control_VS_6hpiAtMOI5PC-9	6hpi at MOI 5	mock	treatment_timepoint	mock	treatment_timepoint	6hpi at MOI 5
16	control_VS_6hpiAtMOI5A549-hACE2	6hpi at MOI 5	mock	Cell_line	A549-hACE2	Cell_line	A549-hACE2
16	control_VS_6hpiAtMOI5A549-hACE2	6hpi at MOI 5	mock	treatment_timepoint	mock	treatment_timepoint	6hpi at MOI 5
16	control_VS_48hpiAtMOI0.05	48hpi at MOI 0.05	mock	Cell_line	Calu3	Cell_line	Calu3
16	control_VS_48hpiAtMOI0.05	48hpi at MOI 0.05	mock	treatment_timepoint	mock	treatment_timepoint	48hpi at MOI 0.05
16	control_VS_48hpiAtMOI0.05PC-9	48hpi at MOI 0.05	mock	Cell_line	PC-9	Cell_line	PC-9
16	control_VS_48hpiAtMOI0.05PC-9	48hpi at MOI 0.05	mock	treatment_timepoint	mock	treatment_timepoint	48hpi at MOI 0.05
16	control_VS_48hpiAtMOI0.05A549-hACE2	48hpi at MOI 0.05	mock	Cell_line	A549-hACE2	Cell_line	A549-hACE2
16	control_VS_48hpiAtMOI0.05A549-hACE2	48hpi at MOI 0.05	mock	treatment_timepoint	mock	treatment_timepoint	48hpi at MOI 0.05
16	control_VS_24hpiAtMOI5Calu3	24hpi at MOI 5	mock	Cell_line	Calu3	Cell_line	Calu3
16	control_VS_24hpiAtMOI5Calu3	24hpi at MOI 5	mock	treatment_timepoint	mock	treatment_timepoint	24hpi at MOI 5
16	control_VS_24hpiAtMOI5PC-9	24hpi at MOI 5	mock	Cell_line	PC-9	Cell_line	PC-9
16	control_VS_24hpiAtMOI5PC-9	24hpi at MOI 5	mock	treatment_timepoint	mock	treatment_timepoint	24hpi at MOI 5
16	control_VS_24hpiAtMOI5A549-hACE2	24hpi at MOI 5	mock	Cell_line	A549-hACE2	Cell_line	A549-hACE2
16	control_VS_24hpiAtMOI5A549-hACE2	24hpi at MOI 5	mock	treatment_timepoint	mock	treatment_timepoint	24hpi at MOI 5
17	control_VS_4hInfBCG	BCG 4h	control	Time_point	4h	Time_point	4h
17	control_VS_4hInfBCG	BCG 4h	control	infection_agent	Non-infected	infection_agent	Mycobacterium bovis BCG
17	control_VS_18hInfBCG	GC1237 18h	control	Time_point	18h	Time_point	18h
17	control_VS_18hInfBCG	GC1237 18h	control	infection_agent	Non-infected	infection_agent	Mycobacterium tuberculosis Beijing strain GC1237
17	control_VS_48hInfBCG	BCG 48h	control	Time_point	48h	Time_point	48h
17	control_VS_48hInfBCG	BCG 48h	control	infection_agent	Non-infected	infection_agent	Mycobacterium bovis BCG
17	control_VS_4hInfGC1237	GC1237 4h	control	Time_point	4h	Time_point	4h
17	control_VS_4hInfGC1237	GC1237 4h	control	infection_agent	Non-infected	infection_agent	Mycobacterium tuberculosis Beijing strain GC1237
17	control_VS_48hInfGC1237	GC1237 48h	control	Time_point	48h	Time_point	48h
17	control_VS_48hInfGC1237	GC1237 48h	control	infection_agent	Non-infected	infection_agent	Mycobacterium tuberculosis Beijing strain GC1237
17	control_VS_4hInfH37RV	H37RV 4h	control	Time_point	4h	Time_point	4h
17	control_VS_4hInfH37RV	H37RV 4h	control	infection_agent	Non-infected	infection_agent	Mycobacterium tuberculosis H37Rv
17	control_VS_18hInfH37RV	H37RV 18h	control	Time_point	18h	Time_point	18h
17	control_VS_18hInfH37RV	H37RV 18h	control	infection_agent	Non-infected	infection_agent	Mycobacterium tuberculosis H37Rv
17	control_VS_48hInfH37RV	H37RV 48h	control	Time_point	48h	Time_point	48h
17	control_VS_48hInfH37RV	H37RV 48h	control	infection_agent	Non-infected	infection_agent	Mycobacterium tuberculosis H37Rv
17	control_VS_4hInfSalmo	Salmo 4h	control	Time_point	4h	Time_point	4h
17	control_VS_4hInfSalmo	Salmo 4h	control	infection_agent	Non-infected	infection_agent	Salmonella typhimurium strain Keller
17	control_VS_18hInfSalmo	Salmo 18h	control	Time_point	18h	Time_point	18h
17	control_VS_18hInfSalmo	Salmo 18h	control	infection_agent	Non-infected	infection_agent	Salmonella typhimurium strain Keller
17	control_VS_48hInfSalmo	Salmo 48h	control	Time_point	48h	Time_point	48h
17	control_VS_48hInfSalmo	Salmo 48h	control	infection_agent	Non-infected	infection_agent	Salmonella typhimurium strain Keller
17	control_VS_4hInfStaph	Staph 4h	control	Time_point	4h	Time_point	4h
17	control_VS_4hInfStaph	Staph 4h	control	infection_agent	Non-infected	infection_agent	Staphloccocus epidermidis
17	control_VS_18hInfStaph	Staph 18h	control	Time_point	18h	Time_point	18h
17	control_VS_18hInfStaph	Staph 18h	control	infection_agent	Non-infected	infection_agent	Staphloccocus epidermidis
17	control_VS_4hInfYersinia	Yersinia 4h	control	Time_point	4h	Time_point	18h
17	control_VS_4hInfYersinia	Yersinia 4h	control	infection_agent	Non-infected	infection_agent	Yersinia pseudotuberculosis
17	control_VS_18hInfYersinia	Yersinia 18h	control	Time_point	18h	Time_point	18h
17	control_VS_18hInfYersinia	Yersinia 18h	control	infection_agent	Non-infected	infection_agent	Yersinia pseudotuberculosis
17	control_VS_48hInfYersinia	Yersinia 48h	control	Time_point	48h	Time_point	48h
17	control_VS_48hInfYersinia	Yersinia 48h	control	infection_agent	Non-infected	infection_agent	Yersinia pseudotuberculosis
19	BeforeInfection_VS_SymptomaticMalaria	Symptomatic Malaria	Before infection	Visit	Noninfective stage	Visit	Malaria Symptomatic stage
19	Asymptomatic_VS_SymptomaticMalaria	Symptomatic Malaria	Asymptomatic Malaria	Visit	Malaria non-symptomatic stage	Visit	Malaria Symptomatic stage
19	Posttreatment_VS_SymptomaticMalaria	Symptomatic Malaria	Post treatment	Visit	Post treatment	Visit	Malaria Symptomatic stage
20	RhumatoidArthrisisBaseline_VS_RAVaccineAfter6months	RA Vaccine after 6 months	Rhumatoid Arthrisis	source_name	BASELINE	source_name	SIX_MONTHS
21	fetalLung_VS_AdultNonneoplasicLung	ANL	FL	source_name	fetal lung	source_name	non-malignant lung parenchymal tissue from a lung adenocarcinoma patient
21	LungAdenocarcinoma_VS_AdultNonneoplasicLung	ANL	LuAD	source_name	lung adenocarcinoma tumour	source_name	non-malignant lung parenchymal tissue from a lung adenocarcinoma patient
23	Control_VS_CRC	Polypes	control	Tissue	healthy colon	Tissue	Adenomatous Polyp
23	Polypes_VS_CRC	CRC	Polypes	Tissue	Adenomatous Polyp	Tissue	CRC tissue
24	Lomustine_VS_RegorafenibTreatment	Regorafeniv treatment	Lomustine treatment	TREATMENT	Lomustine	TREATMENT	Regorafenib
25	NoRespDulox_VS_RespDulox	Response to duloxetine after 8 weeks	No response to duloxetine after 8 weeks	response	NRES	response	RES
25	NoRespDulox_VS_RespDulox	Response to duloxetine after 8 weeks	No response to duloxetine after 8 weeks	TREATMENT	Duloxetine 60 mg	TREATMENT	Duloxetine 60 mg
25	NoRespPlacebo_VS_RespPlacebo	Response to placebo after 8 weeks	No response to placebo after 8 weeks	response	NRES	response	RES
25	NoRespPlacebo_VS_RespPlacebo	Response to placebo after 8 weeks	No response to placebo after 8 weeks	TREATMENT	Placebo	TREATMENT	Placebo
28	control_VS_lungCancer	lungCancer	Negative	patient_clinical_diagnosis	Declared Negative	patient_clinical_diagnosis	Primary Lung
29	control_VS_gestationnalDiabetes	Gestationnal diabetes	Normal	pregnancy_status_1	Normal	pregnancy_status_1	Gestational diabetes mellitus
30	control_VS_ALS	Amyloid lateral sclerosis	Control	Condition	Healthy control	disease	ALS
31	control_VS_CRC	CRC	Control	source_name	healthy	source_name	CRC
31	control_VS_StageIVCRC	CRC Stage IV	Control	source_name	healthy	Stage	4
32	control_VS_Crohn	Crohn	Control	Diagnosis	Healthy control	Diagnosis	Crohn's disease
33	control_VS_ALLSurvivorDoxorubicinTreatedExosomes	ALL Survivor treaded with doxorubicin in exosomes	Control	source_name	Plasma exosomes	source_name	Plasma exosomes
33	control_VS_ALLSurvivorDoxorubicinTreatedExosomes	ALL Survivor treaded with doxorubicin in exosomes	Control	Group	CONTROL	Group	ALL
33	control_VS_ALLSurvivorDoxorubicinTreatedPlasma	ALL Survivor treaded with doxorubicin in plasma	Control	source_name	Plasma	source_name	Plasma
33	control_VS_ALLSurvivorDoxorubicinTreatedPlasma	ALL Survivor treaded with doxorubicin in plasma	Control	Group	CONTROL	Group	ALL
34	noAndSlowArthrosis_VS_fastArthrosisAtT0	Fast Arthrosis progression t0	No and Slow Arthrosis progression	Time_point	baseline	Time_point	baseline
34	noAndSlowArthrosis_VS_fastArthrosisAtT0	Fast Arthrosis progression t0	No and Slow Arthrosis progression	progressor	Non, Slow	progressor	Fast
34	noAndSlowArthrosis_VS_fastArthrosisAt4years	Fast Arthrosis progression 4years	No and Slow Arthrosis progression	Time_point	4-year follow-up	Time_point	4-year follow-up
34	noAndSlowArthrosis_VS_fastArthrosisAt4years	Fast Arthrosis progression 4years	No and Slow Arthrosis progression	progressor	Non, Slow	progressor	Fast
35	control_VS_IVFFailureEndometrium	Multiple IVF failure endometrium	control	source_name	endometrium	source_name	endometrium
35	control_VS_IVFFailureEndometrium	Multiple IVF failure endometrium	control	Group	CONTROL	Group	IVF
35	control_VS_IVFFailureBlood	Multiple IVF failure Blood	control	source_name	blood	source_name	blood
35	control_VS_IVFFailureBlood	Multiple IVF failure Blood	control	Group	CONTROL	Group	IVF
38	vegan_VS_omnivorous	Omnivorous	Vegan	Diet	Vegan	Diet	Omnivorous
38	vegan_VS_Vegetarian	Vegetarian	Vegan	Diet	Vegan	Diet	Vegetarian
38	vegetarian_VS_omnivorous	Omnivorous	Vegetarian	Diet	Vegetarian	Diet	Omnivorous
104	nuc_vs_cyto_all	nucleus	cytoplasm	compartment	C	compartment	N
104	nuc_vs_cyto_NT	nucleus	cytoplasm	compartment	C	compartment	N
104	nuc_vs_cyto_NT	nucleus	cytoplasm	hypoxia	NT	hypoxia	NT
104	nuc_vs_cyto_7	nucleus	cytoplasm	compartment	C	compartment	N
104	nuc_vs_cyto_7	nucleus	cytoplasm	hypoxia	7	hypoxia	7
104	nuc_vs_cyto_24	nucleus	cytoplasm	compartment	C	compartment	N
104	nuc_vs_cyto_24	nucleus	cytoplasm	hypoxia	24	hypoxia	24
104	24_vs_NT_all	nucleus	cytoplasm	hypoxia	NT	hypoxia	24
104	24_vs_NT_C	nucleus	cytoplasm	hypoxia	NT	hypoxia	24
104	24_vs_NT_C	nucleus	cytoplasm	compartment	C	compartment	C
104	24_vs_NT_N	nucleus	cytoplasm	hypoxia	NT	hypoxia	24
104	24_vs_NT_N	nucleus	cytoplasm	compartment	N	compartment	N
104	7_vs_NT_C	nucleus	cytoplasm	hypoxia	NT	hypoxia	7
104	7_vs_NT_C	nucleus	cytoplasm	compartment	C	compartment	C
104	7_vs_NT_N	nucleus	cytoplasm	hypoxia	NT	hypoxia	7
104	7_vs_NT_N	nucleus	cytoplasm	compartment	N	compartment	N
105	SXvS0	S1-2-3	S0	senescence	S0	senescence	S1, S2, S3
105	S1vS0	S1	S0	senescence	S0	senescence	S1
105	S3vS1	S3	S1	senescence	S1	senescence	S3
105	S3vS0	S3	S1	senescence	S0	senescence	S3
